# N-Myc and STAT Interactor is an endometriosis suppressor

**DOI:** 10.1101/2024.05.08.593227

**Authors:** Yuri Park, Xiaoming Guan, Sang Jun Han

## Abstract

In patients with endometriosis, refluxed endometrial fragments evade host immunosurveillance, developing into endometriotic lesions. However, the mechanisms underlying this evasion have not been fully elucidated. N-Myc and STAT Interactor (NMI) have been identified as key players in host immunosurveillance, including interferon (IFN)-induced cell death signaling pathways. NMI levels are markedly reduced in the stromal cells of human endometriotic lesions due to modulation by the Estrogen Receptor beta/Histone Deacetylase 8 axis. Knocking down NMI in immortalized human endometrial stromal cells (IHESCs) led to elevated RNA levels of genes involved in cell-to-cell adhesion and extracellular matrix signaling following IFNA treatment. Furthermore, NMI knockdown inhibited IFN-regulated canonical signaling pathways, such as apoptosis mediated by Interferon Stimulated Gene Factor 3, and necroptosis upon IFNA treatment. In contrast, NMI knockdown with IFNA treatment activated non-canonical IFN-regulated signaling pathways that promote proliferation, including β-Catenin and AKT signaling. Moreover, NMI knockdown in IHESCs stimulated ectopic lesions’ growth in mouse endometriosis models. Therefore, NMI is a novel endometriosis suppressor, enhancing apoptosis and inhibiting proliferation and cell adhesion of endometrial cells upon IFN exposure.
