## Supplementary material for "N-Myc and STAT Interactor is an endometriosis suppressor": Dataset EV2

### Sheet: Sheet1
Down regulated	1.1e-14	283	Movement of cell or subcellular component
	1.1e-14	334	Response to external stimulus
	2.6e-13	247	Locomotion
	2.8e-13	211	Defense response
	1.4e-12	118	Inflammatory response
	1.4e-12	201	Biological adhesion
	1.4e-12	321	Regulation of multicellular organismal process
	1.6e-12	200	Cell adhesion
	2.8e-12	207	Cell migration
	3.9e-12	112	G protein-coupled receptor signaling pathway
	1.2e-11	220	Cell motility
	1.2e-11	220	Localization of cell
	1.7e-10	100	Chemotaxis
	2.2e-10	100	Taxis
	2.6e-10	207	System process
Up regulated	5.8e-12	126	Cell adhesion
	5.8e-12	126	Biological adhesion
	6.2e-09	30	Homophilic cell adhesion via plasma membrane adhesion molecules
	1.6e-08	62	Circulatory system process
	2e-08	79	Cell-cell adhesion
	7.7e-08	121	System process
	7.7e-08	36	Cell-cell adhesion via plasma-membrane adhesion molecules
	1.1e-07	53	Blood circulation
	1.5e-07	183	Anatomical structure morphogenesis
	1.3e-06	172	Regulation of multicellular organismal process
	4.8e-06	46	External encapsulating structure organization
	5.6e-06	38	Muscle contraction
	8.7e-06	45	Extracellular matrix organization
	8.7e-06	45	Extracellular structure organization
	1.4e-05	142	Movement of cell or subcellular component

### Sheet: Sheet2
Movement of cell or subcellular component	1.1e-14	13.9586
Response to external stimulus	1.1e-14	13.9586
Locomotion	2.6e-13	12.585
Defense response	2.8e-13	12.5528
Inflammatory response	1.4e-12	11.8539
Biological adhesion	1.4e-12	11.8539
Regulation of multicellular organismal process	1.4e-12	11.8539
Cell adhesion	1.6e-12	11.7959
Cell migration	2.8e-12	11.5528
G protein-coupled receptor signaling pathway	3.9e-12	11.4089
Cell motility	1.2e-11	10.9208
Localization of cell	1.2e-11	10.9208
Chemotaxis	1.7e-10	9.76955
Taxis	2.2e-10	9.65758
System process	2.6e-10	9.58503
Cell adhesion	5.8e-12	11.2366
Biological adhesion	5.8e-12	11.2366
Homophilic cell adhesion via plasma membrane adhesion molecules	6.2e-09	8.20761
Circulatory system process	1.6e-08	7.79588
Cell-cell adhesion	2e-08	7.69897
System process	7.7e-08	7.11351
Cell-cell adhesion via plasma-membrane adhesion molecules	7.7e-08	7.11351
Blood circulation	1.1e-07	6.95861
Anatomical structure morphogenesis	1.5e-07	6.82391
Regulation of multicellular organismal process	1.3e-06	5.88606
External encapsulating structure organization	4.8e-06	5.31876
Muscle contraction	5.6e-06	5.25181
Extracellular matrix organization	8.7e-06	5.06048
Extracellular structure organization	8.7e-06	5.06048
Movement of cell or subcellular component	1.4e-05	4.85387

### Sheet: Sheet3
Movement of cell or subcellular component	1.1e-14	13.9586
Response to external stimulus	1.1e-14	13.9586
Locomotion	2.6e-13	12.585
Defense response	2.8e-13	12.5528
Inflammatory response	1.4e-12	11.8539
Biological adhesion	1.4e-12	11.8539
Regulation of multicellular organismal process	1.4e-12	11.8539
Cell adhesion	1.6e-12	11.7959
Cell migration	2.8e-12	11.5528
G protein-coupled receptor signaling pathway	3.9e-12	11.4089
Cell adhesion	5.8e-12	11.2366
Biological adhesion	5.8e-12	11.2366
Homophilic cell adhesion via plasma membrane adhesion molecules	6.2e-09	8.20761
Circulatory system process	1.6e-08	7.79588
Cell-cell adhesion	2e-08	7.69897
System process	7.7e-08	7.11351
Cell-cell adhesion via plasma-membrane adhesion molecules	7.7e-08	7.11351
Blood circulation	1.1e-07	6.95861
Anatomical structure morphogenesis	1.5e-07	6.82391
Regulation of multicellular organismal process	1.3e-06	5.88606
External encapsulating structure organization	4.8e-06	5.31876
Muscle contraction	5.6e-06	5.25181
Extracellular matrix organization	8.7e-06	5.06048
Extracellular structure organization	8.7e-06	5.06048

### Sheet: Sheet5
Movement of cell or subcellular component	1.1e-14	13.9586
Response to external stimulus	1.1e-14	13.9586
Locomotion	2.6e-13	12.585
Defense response	2.8e-13	12.5528
Inflammatory response	1.4e-12	11.8539
Regulation of multicellular organismal process	1.4e-12	11.8539
G protein-coupled receptor signaling pathway	3.9e-12	11.4089
Cell adhesion	5.8e-12	11.2366
Biological adhesion	5.8e-12	11.2366
Homophilic cell adhesion via plasma membrane adhesion molecules	6.2e-09	8.20761
Circulatory system process	1.6e-08	7.79588
Cell-cell adhesion	2e-08	7.69897
System process	7.7e-08	7.11351
Cell-cell adhesion via plasma-membrane adhesion molecules	7.7e-08	7.11351
Blood circulation	1.1e-07	6.95861
Anatomical structure morphogenesis	1.5e-07	6.82391
Regulation of multicellular organismal process	1.3e-06	5.88606
External encapsulating structure organization	4.8e-06	5.31876
Muscle contraction	5.6e-06	5.25181
Extracellular matrix organization	8.7e-06	5.06048
Extracellular structure organization	8.7e-06	5.06048
