## Supplementary material for "N-Myc and STAT Interactor is an endometriosis suppressor": Dataset EV4

### Sheet: Sheet1
Down regulated	1.1e-09	118	Cell division
	8.2e-09	205	Cell cycle process
	2.6e-08	29	Cell cycle DNA replication
	3.6e-08	172	Mitotic cell cycle
	5.2e-08	173	Reproduction
	5.2e-08	251	Cell cycle
	5.2e-08	72	Chromosome segregation
	5.2e-08	197	Cell-cell signaling
	5.2e-08	173	Reproductive process
	5.2e-08	27	Nuclear DNA replication
	5.2e-08	62	Nuclear chromosome segregation
	5.2e-08	155	Mitotic cell cycle process
	6.8e-08	74	DNA replication
	1e-07	42	Meiotic cell cycle process
	1.1e-07	225	Cell population proliferation
Up regulated	1.5e-20	152	Cell adhesion
	1.5e-20	152	Biological adhesion
	1e-13	95	Cell-cell adhesion
	1.9e-11	34	Homophilic cell adhesion via plasma membrane adhesion molecules
	8.9e-11	42	Cell-cell adhesion via plasma-membrane adhesion molecules
	2.7e-10	57	External encapsulating structure organization
	5.3e-10	56	Extracellular matrix organization
	5.3e-10	56	Extracellular structure organization
	7e-10	166	Movement of cell or subcellular component
	7e-10	201	Anatomical structure morphogenesis
	3e-09	65	Circulatory system process
	3e-09	146	Locomotion
	7.8e-09	129	System process
	3e-08	68	Muscle structure development
	3.5e-08	146	Tissue development

### Sheet: Sheet2
Cell division	1.1e-09	8.95861
Cell cycle process	8.2e-09	8.08619
Cell cycle DNA replication	2.6e-08	7.58503
Mitotic cell cycle	3.6e-08	7.4437
Reproduction	5.2e-08	7.284
Cell cycle	5.2e-08	7.284
Chromosome segregation	5.2e-08	7.284
Cell-cell signaling	5.2e-08	7.284
Reproductive process	5.2e-08	7.284
Nuclear DNA replication	5.2e-08	7.284
Nuclear chromosome segregation	5.2e-08	7.284
Mitotic cell cycle process	5.2e-08	7.284
DNA replication	6.8e-08	7.16749
Meiotic cell cycle process	1e-07	7
Cell population proliferation	1.1e-07	6.95861
Cell adhesion	1.5e-20	19.8239
Biological adhesion	1.5e-20	19.8239
Cell-cell adhesion	1e-13	13
Homophilic cell adhesion via plasma membrane adhesion molecules	1.9e-11	10.7212
Cell-cell adhesion via plasma-membrane adhesion molecules	8.9e-11	10.0506
External encapsulating structure organization	2.7e-10	9.56864
Extracellular matrix organization	5.3e-10	9.27572
Extracellular structure organization	5.3e-10	9.27572
Movement of cell or subcellular component	7e-10	9.1549
Anatomical structure morphogenesis	7e-10	9.1549
Circulatory system process	3e-09	8.52288
Locomotion	3e-09	8.52288
System process	7.8e-09	8.10791
Muscle structure development	3e-08	7.52288
Tissue development	3.5e-08	7.45593

### Sheet: Sheet3
Cell division	1.1e-09	8.95861
Cell cycle process	8.2e-09	8.08619
Cell cycle DNA replication	2.6e-08	7.58503
Mitotic cell cycle	3.6e-08	7.4437
Reproduction	5.2e-08	7.284
Cell cycle	5.2e-08	7.284
Chromosome segregation	5.2e-08	7.284
Cell-cell signaling	5.2e-08	7.284
Cell adhesion	1.5e-20	19.8239
Biological adhesion	1.5e-20	19.8239
Cell-cell adhesion	1e-13	13
Homophilic cell adhesion via plasma membrane adhesion molecules	1.9e-11	10.7212
Cell-cell adhesion via plasma-membrane adhesion molecules	8.9e-11	10.0506
External encapsulating structure organization	2.7e-10	9.56864
Extracellular matrix organization	5.3e-10	9.27572
Extracellular structure organization	5.3e-10	9.27572
Movement of cell or subcellular component	7e-10	9.1549
