## Supplementary material for "N-Myc and STAT Interactor is an endometriosis suppressor": Table EV1

### Sheet: RT PCR Primer
Species	Gene	Primer Type	Primer sequence
Human	ADAM19	Forward	GAGAGCTTCCCATTGCTTCT
Human	ADAM19	Reverse	TGGCTTGACCCTTCCTTAATC
Human	HAPLN3	Forward	CCCTCTCGGTTCCAAAGAATC
Human	HAPLN3	Reverse	AAGGCAGTCATAGCACCATTTA
Human	ITGB3	Forward	CATCCATAGCACCTCCACATAC
Huamn	ITGB3	Reverse	CCAGCCAACTCATGGGAATAA
Human	JUP	Forward	CGTGCAGATCATGCGTAACTA
Human	JUP	Revsrse	CTCCACAATGGCAGGCTTAT
Human	MFAP5	Forward	CTTTCTTGCTCTCCCTCATCTC
Human	MFAP5	Reverse	CCTACTTTGGCTGGCGAATA
Human	MPZL2	Forward	GCTTCTTCTCCTTGGCATACA
Human	MPZL2	Reverse	CGAGCATCTGTCCCATTAACA
Human	SORBS1	Forward	CCAAGCCTGTCTAAGGTTACTG
Human	SORBS1	Reverse	CCCAGAAGCGGCTAAGTAAATA
Human	VCAN	Forward	GGCACCTGTTATCCTACTGAAA
Human	VCAN	Reverse	GCTCCATTACGACAGGGATTA
Human	HDAC8	Forward	ATTCTCTACGTGGATTTGGATC
Human	HDAC8	Reverse	ATGCCATCCTGAATGGGCACA
Human	NCOR2	Forward	TGCAGATCATCTACGACGAGA
Human	NCOR2	Reverse	TCCGCATCGCCTGGTTTATTT
Human	NMI	Forward	TCCGGGAGTGCAGTCATCACG
Human	NMI	Reverse	TCTCCACCTCCATTCTTTGCCCG
