## Supplementary material for "N-Myc and STAT Interactor is an endometriosis suppressor": Table EV2

### Sheet: Sheet1
Antibody Name	Company	Catalog number	Dilution fold
myc-tag	Cell signaling technology	2278S	1:1000
NMI	Abcam	ab183724	1:2000
ERβ	LSBio	LS-C96095	1:2000
β-tubulin	Santa cruz biotechnology	sc-5274	1:5000
β-actin	Santa cruz biotechnology	sc-47778	1:5000
IRF9	Cell signaling technology	76684S	1:2000
P-STAT1	Cell signaling technology	7649s	1:1000
STAT1	AB clonal	A12075	1:2000
P-STAT2	Cell signaling technology	4441S	1:1000
STAT2	Cell signaling technology	72604S	1:2000
P-RIP1	Cell signaling technology	44590S	1:1000
RIP1	Cell signaling technology	3493S	1:2000
P-RIP3	Cell signaling technology	93654S	1:1000
RIP3	Cell signaling technology	10188S	1:2000
P-MLKL	Invitrogen	PA5-105678	1:1000
MLKL	Cell signaling technology	14993S	1:2000
P-STAT3	Cell signaling technology	9145S	1:1000
STAT3	Cell signaling technology	9139S	1:2000
P-GSK3β	Cell signaling technology	9331S	1:1000
GSK3β	Cell signaling technology	12456S	1:1000
β-catenin	Cell signaling technology	8480S	1:2000
P-PI3K	Cell signaling technology	4228S	1:1000
PI3K	Cell signaling technology	4255S	1:1000
P-AKT	Cell signaling technology	9271S	1:1000
AKT	Cell signaling technology	9272S	1:1000
Caspase 3	Cell signaling technology	9665S	1:1000
Caspase 8	Cell signaling technology	4790S	1:1000
Anti-rabbit IgG HRP conjugated	Sigma aldrich	A0545	1:20000
Anti-mouse IgG HRP conjugated	Sigma aldrich	A31430	1:20000
Anti-chicken IgG HRP conjugated	Abcam	ab97135	1:20000
